# A method for generating user-defined circular single-stranded DNA from plasmid DNA using Golden Gate intramolecular ligation

**DOI:** 10.1101/2022.11.21.517425

**Authors:** Isabell K. Strawn, Paul J. Steiner, Matilda S. Newton, Timothy A. Whitehead

## Abstract

Construction of user-defined long circular single stranded DNA (cssDNA) and linear single stranded DNA (lssDNA) is important for various biotechnological applications. Many current methods for synthesis of these ssDNA molecules do not scale to multi-kilobase constructs. Here we present a robust methodology for generating user-defined cssDNA employing Golden Gate assembly, a nickase, and exonuclease degradation. Our technique is demonstrated for three plasmids with insert sizes ranging from 2.1-3.4 kb, requires no specialized equipment, and can be accomplished in five hours with a yield of 33-43 % of the theoretical. To produce lssDNA, we evaluated different CRISPR-Cas9 cleavage conditions and report a 52 ± 8% cleavage efficiency of cssDNA. Our method presented here can make ssDNA readily available to biotechnology researchers.
