## Supplemental Table 2 for "A method for generating user-defined circular single-stranded DNA from plasmid DNA using Golden Gate intramolecular ligation"

### Sheet: Table S2 - Plasmids
Plasmid Name	Description
pYTK084	1757 bp plasmid contains Kan resistance and ORI
C16Ex2	3379 bp plasmid contains GOI for pIS001
C16Ex3	4838 bp plasmid contains GOI for pIS002
C16Ex4	4725 bp plasmid contains GOI for pIS003
pIS001	5161 bp plasmid with backbone from pYTK084 and GOI from ROSA-TRE-C16V5-G-pA
pIS002	3980 bp plasmid with backbone from pYTK084 and GOI from C16Ex3
pIS003	3867 bp plasmid with backbone from pYTK084 and GOI from C16Ex4
