## Supplemental Table 1 for "A method for generating user-defined circular single-stranded DNA from plasmid DNA using Golden Gate intramolecular ligation"

### Sheet: Table S1 - Primers
Name	Description	Sequence
p001	31 bp DNA primer to amplify insert for pIS001 construction	GGTCTCACAGCTTCTGGGAGTTCTCTGCTGC
p002	36 bp DNA primer to amplify insert for pIS001 construction	GGTCTCTGCTGAGGCTGTCTGGTTTCATGAGTCATC
p003	34 bp DNA primer to amplify pYTK084 backbone for pIS001 construction	GAAGCTGTGAGACCGCGTGTTACAACCAATTAAC
p004	34 bp DNA primer to amplify pYTK084 backbone for pIS001 construction	CCTCAGCAGAGACCACGGTTATCCACAGAATCAG
p005	55 bp DNA oligonucleotide to make sgRNA for Cas9 cutting target site on M13mp18	TTCTAATACGACTCACTATAGTAGGGCGCTGGCAAGTGTAGGTTTTAGAGCTAGA
p006	45 bp DNA primer to amplify backbone pYTK084 for downstream assembly with C16Ex3 construct	ggaagaccaggccaGCTGTGAGACCgcgtgttacaaccaattaac
p007	45 bp DNA primer to amplify backbone pYTK084 for downstream assembly with C16Ex3 construct	cctgggttccaCCTCAGCAGAGACCacggttatccacagaatcag
p008	47 bp DNA primer to amplify backbone pYTK084 for downstream assembly with C16Ex4	ggagtgacaaatgagcGCTGTGAGACCgcgtgttacaaccaattaac
p009	48 bp DNA primer to amplify backbone pYTK084 for downstream assembly with C16Ex4	gactcacttcccctCCTCAGCAGAGACCacggttatccacagaatcag
